# Dispersal limitation and fire feedbacks maintain mesic savannas in Madagascar

**DOI:** 10.1101/2020.01.14.905208

**Authors:** Nikunj Goel, Erik Van Vleck, Julie C. Aleman, A. Carla Staver

## Abstract

Madagascar is regarded by some as one of the most degraded landscapes on Earth, with estimates suggesting that 90% of forests have been lost to indigenous Tavy farming. However, the extent of this degradation has been challenged: paleoecological data, phylogeographic analysis, and species diversity maps indicate that pyrogenic savannas in Central Madagascar pre-date human arrival, even though rainfall is sufficient to allow forest expansion into Central Madagascar. These observations raise a question—if savannas in Madagascar are not anthropogenic, how then are they maintained in regions where the climate can support forest? Observation reveals that the savanna-forest boundary coincides with a dispersal barrier—the escarpment of the Central Plateau. Using a stepping-stone model, we show that in a limited dispersal landscape, a stable savanna-forest boundary can form due to fire-vegetation feedbacks. This novel phenomenon, referred to as range pinning, could explain why eastern lowland forests have not expanded into the mesic savannas of the Central Highlands. This work challenges the view that highland savannas in Madagascar are derived by human-lit fires and, more importantly, suggests that partial dispersal barriers and strong non-linear feedbacks can pin biogeographical boundaries over a wide range of environmental conditions, providing a temporary buffer against climate change.
