## Supplementary material for "Dispersal limitation and fire feedbacks maintain mesic savannas in Madagascar": Metadata S1

### Sheet: Sheet1
#	Site	Lat	Lon	Proxy	Date of open vegetation	Date of beginning of charcoal accumulation	Date of increased biomass burning	Date for savanna-like vegetation	References
1	Anjohibe caves	-15.54	46.89	d13C (speleothems)	890 CE (1060 BP)	-	-	1060 BP	Burns et al. (2016)
	Anjohibe caves	-15.54	46.89	Pollen and charcoal	4400 BP	7880 BP	4400 BP	4400 BP	Burney et al. (1997)
2	Ambolistra/Lake Andolonomby	-23.05	43.6	Pollen and charcoal	3050 BP	5600 BP	1930 BP	3050 BP	Burney (1993), Burney et al. (2003)
3	Lake Mitsinjo	-16.03	45.85	Pollen and charcoal	3760 BP	3760 BP	~ 1000 BP	3760 BP	Matsumotot and Burney (1994), Wright et al. (1996)
4	Lake Tritrivakely	-19.78	46.92	Pollen and charcoal	~17,000 BP	~12,000 BP	1500 BP	~17,000 BP	Gasse et al. (1994), Gasse 1998, 2001, Burney 1987a
5	Lake Kavitaha	-19.04	46.74	Pollen and charcoal	800 BP	1370 BP	1050 BP	1050 BP	Burney et al. 1987b
6	Lake Komango	-19.16	44.81	Charcoal	-	3100 BP	1580 BP	1580 BP	Burney (1999)
7	Benavony	-13.71	48.49	Charcoal	-	4400 BP	650 BP	650 BP	Burney (1999)
8	Belo sur mer	-20.73	44.02	Charcoal	-	2030 BP	1680 BP	1680 BP	Burney (1999)
9	Amparihibe	-13.3	48.22	Charcoal	-	1920 BP	990 BP	990 BP	Burney (1999)
10	Mandena matrix (MM)	-24.93	47.01	Pollen and charcoal	1400 BP	5600 BP	1400 BP	1400 BP	Virah-Sawmy et al. (2009)
11	Ste-Luce Matrix (SM)	-24.78	47.16	Pollen and charcoal	5800 BP	5800 BP	2500 BP	5800 BP	Virah-Sawmy et al. (2009)
12	Matsabory Ampozalana	-12.49	49.2	Charcoal	-	22,700 BP			Burney (1987)
13	Miangola Bog	-19.87	46.97	Pollen and charcoal	-	Presence of high charcoal accumulation ~32,000 BP			Burney (1987)
14	Ampasambazimba	-16.32	47.83	Pollen	~ 8900 BP	-	-		MacPhee et al. (1985)
15	Lake Itasy	-19	46.5	Pollen	No date	-	-		Straka (1996)
16	Vinaninony	-19.83	47.33	Pollen	~ 10,700 BP	-			Straka (1996)
17	Torotorofotsy	-19	48.5	Pollen	~ 10,700 BP				Straka (1996)
18	Mandena M15	-24.95	47.01	Pollen and charcoal		Forested from 2410 to 950 BP, then opening. Recovery of most forest species since 500 BP.	No charcoal before 1200, since then continuous record with large peaks btw 450-500 BP.	good	Transition to opening but recovery. In this area, human presence dated 1150 BP.	Causes: combination of marine surges with rainfall deficit that triggers the threshold event. No evidence of opening via human activities
19	Ste-Luce forest fragement (S9)	-24.78	47.17	Pollen and charcoal		Forested from 5128 to 950 BP. Switch to Myrica bushland. Return to forest btw 600 & 500 BP	Rare fires	good	Transition to bushland but return to forest.	mosaic landscape is a natural formation predating human arrival
Chronology	reliable	not reliable
	All dates are presented in calendar years
	CE (= "Common Era")
	BP (= "Before Present")
